# Multilevel engineering of cyanobacterial energy metabolism advances photosynthetic hydrogen production while revealing its constraints

**DOI:** 10.64898/2026.07.21.739770

**Authors:** Marvin Amadeus Itzenhäuser, Samuel Grimm, Lara Ruprecht, Johanna Wiedener, Fabian Brandenburg, Ron Stauder, Pål William Wallace, Jens Olaf Krömer, Andreas Schmid, Stephan Klähn

## Abstract

Hydrogen (H_2_) is a promising sustainable energy carrier, and its direct production from photosynthetic water splitting is appealing. Yet long-term photosynthetic hydrogen production by cyanobacteria remains inefficient despite decades of engineering. Here, we systematically dissect the hierarchical and state-dependent constraint architecture governing sustained H_2_ evolution in *Synechocystis* sp. PCC 6803. We show that hydrogenase overexpression relieves the primary enzymatic limitation, exposing ATP/NADPH balancing and competing electron sinks as successive metabolic constraints. Inspired by cyanophage strategies, we engineered synthetic CP12-based regulatory proteins that redirect photosynthetic electrons from CO_2_ fixation toward H_2_ production. Combining these interventions increases H_2_ production by over two orders of magnitude relative to the previous benchmark system, demonstrating that sustained H_2_ production requires coordinated management of metabolism and regulation rather than elimination of a single bottleneck. However, overcoming these constraints also promotes metabolic adaptations and genetic instability, illustrating the trade-off between maximal H_2_ production and long-term metabolic stability.
