## Supplementary Table S1 for "Multilevel engineering of cyanobacterial energy metabolism advances photosynthetic hydrogen production while revealing its constraints"

#	strain	light [µE*m-2*s-1)	DNP concentration [µM]	Ni2+ concentration [µM]	induction time [h]	oxygen concentration after 48 h [%]	hydrogen produced after 48h [%]	hydrogen produced after 48h [m³]	hydrogen produced after 48h [µmol]	hydrogen production rate [µmol/min*l*OD750]
1	empty vector	25	0	0	2	0.0721	0.0085	1.275E-09	0.051	0.002
2	CP12^6803	25	0	0	2	0.2212	0.0189	2.835E-09	0.114	0.004
3	CP12^phage1	25	0	0	2	0.2297	0.0062	9.3E-10	0.037	0.001
4	CP12^synth1	25	0	0	2	0.2617	0.0078	1.17E-09	0.047	0.002
5	empty vector	25	0	2.5	2	0.2536	0.0232	3.48E-09	0.140	0.005
6	CP12^6803	25	0	2.5	2	0.2421	0.0152	2.28E-09	0.092	0.003
7	CP12^phage1	25	0	2.5	2	0.0687	0.0193	2.895E-09	0.116	0.004
8	CP12^synth1	25	0	2.5	2	0.2342	0.014	2.1E-09	0.084	0.003
9	empty vector	25	0	10	5	0.0818	0.0699	1.0485E-08	0.422	0.015
10	CP12^6803	25	0	10	5	0.2725	0.075	1.125E-08	0.452	0.016
11	CP12^phage1	25	0	10	5	0.2823	0.1682	2.523E-08	1.014	0.035
12	CP12^synth1	25	0	10	5	0.2329	0.1445	2.1675E-08	0.871	0.030
13	empty vector	25	8	0	5	0.1097	0.037	5.55E-09	0.223	0.008
14	CP12^6803	25	8	0	5	0.2809	0.0753	1.1295E-08	0.454	0.016
15	CP12^phage1	25	8	0	5	0.2609	0.0523	7.845E-09	0.315	0.011
16	CP12^synth1	25	8	0	5	0.2524	0.0743	1.1145E-08	0.448	0.016
17	empty vector	25	16	5	5	0.2576	0.0314	4.71E-09	0.189	0.007
18	CP12^6803	25	16	5	5	0.2654	0.0387	5.805E-09	0.233	0.008
19	CP12^phage1	25	16	5	5	0.2848	0.0867	1.3005E-08	0.523	0.018
20	CP12^synth1	25	16	5	5	0.2303	0.1273	1.9095E-08	0.768	0.027
21	empty vector	25	0	5	10	0.2671	0.0979	1.4685E-08	0.590	0.020
22	CP12^6803	25	0	5	10	0.2549	0.0123	1.845E-09	0.074	0.003
23	CP12^phage1	25	0	5	10	0.269	0.0081	1.215E-09	0.049	0.002
24	CP12^synth1	25	0	5	10	0.2657	0.0095	1.425E-09	0.057	0.002
25	empty vector	25	8	2.5	10	0.2155	0.065	9.75E-09	0.392	0.014
26	CP12^6803	25	8	2.5	10	0.2646	0.1401	2.1015E-08	0.845	0.029
27	CP12^phage1	25	8	2.5	10	0.2386	0.1685	2.5275E-08	1.016	0.035
28	CP12^synth1	25	8	2.5	10	0.2312	0.2913	4.3695E-08	1.757	0.061
29	empty vector	50	0	5	2	0.1243	0.0215	3.225E-09	0.130	0.005
30	CP12^6803	50	0	5	2	0.2888	0.0214	3.21E-09	0.129	0.004
31	CP12^phage1	50	0	5	2	0.2882	0.0269	4.035E-09	0.162	0.006
32	CP12^synth1	50	0	5	2	0.2234	0.0236	3.54E-09	0.142	0.005
33	empty vector	50	10	2.5	2	0.2604	0.2072	3.108E-08	1.249	0.043
34	CP12^6803	50	10	2.5	2	0.3341	0.2032	3.048E-08	1.225	0.043
35	CP12^phage1	50	10	2.5	2	0.2205	0.1648	2.472E-08	0.994	0.035
36	CP12^synth1	50	10	2.5	2	0.2689	0.1868	2.802E-08	1.126	0.039
37	empty vector	50	20	2.5	2	0.3334	0.0448	6.72E-09	0.270	0.009
38	CP12^6803	50	20	2.5	2	0.216	0.072	1.08E-08	0.434	0.015
39	CP12^phage1	50	20	2.5	2	0.2191	0.0638	9.57E-09	0.385	0.013
40	CP12^synth1	50	20	2.5	2	0.2659	0.0743	1.1145E-08	0.448	0.016
41	empty vector	50	0	5	5	0.219	0.0142	2.13E-09	0.086	0.003
42	CP12^6803	50	0	5	5	0.3117	0.0152	2.28E-09	0.092	0.003
43	CP12^phage1	50	0	5	5	0.0865	0.0115	1.725E-09	0.069	0.002
44	CP12^synth1	50	0	5	5	0.2145	0.0109	1.635E-09	0.066	0.002
45	empty vector	50	20	10	5	0.265	0.0483	7.245E-09	0.291	0.010
46	CP12^6803	50	20	10	5	0.249	0.0332	4.98E-09	0.200	0.007
47	CP12^phage1	50	20	10	5	0.2596	0.0361	5.415E-09	0.218	0.008
48	CP12^synth1	50	20	10	5	0.2667	0.0369	5.535E-09	0.223	0.008
49	empty vector	50	0	0	10	0.0612	0.0103	1.545E-09	0.062	0.002
50	CP12^6803	50	0	0	10	0.2858	0.0067	1.005E-09	0.040	0.001
51	CP12^phage1	50	0	0	10	0.2867	0.0091	1.365E-09	0.055	0.002
52	CP12^synth1	50	0	0	10	0.264	0.0082	1.23E-09	0.049	0.002
53	empty vector	50	0	5	10	0.2285	0.0088	1.32E-09	0.053	0.002
54	CP12^6803	50	0	5	10	0.2717	0.0125	1.875E-09	0.075	0.003
55	CP12^phage1	50	0	5	10	0.26	0.0069	1.035E-09	0.042	0.001
56	CP12^synth1	50	0	5	10	0.2758	0.0111	1.665E-09	0.067	0.002
57	empty vector	50	10	10	10	0.0931	0.1135	1.7025E-08	0.684	0.024
58	CP12^6803	50	10	10	10	0.2795	0.1558	2.337E-08	0.940	0.033
59	CP12^phage1	50	10	10	10	0.2549	0.1327	1.9905E-08	0.800	0.028
60	CP12^synth1	50	10	10	10	0.2603	0.1231	1.8465E-08	0.742	0.026
61	empty vector	100	0	10	2	0.1113	0.0212	3.18E-09	0.128	0.004
62	CP12^6803	100	0	10	2	15.7625	n.a.	n.a.	n.a.	n.a.
63	CP12^phage1	100	0	10	2	0.2803	0.0175	2.625E-09	0.106	0.004
64	CP12^synth1	100	0	10	2	0.2775	0.0171	2.565E-09	0.103	0.004
65	empty vector	100	8	0	2	0.2842	0.3078	4.617E-08	1.856	0.064
66	CP12^6803	100	8	0	2	0.2853	0.2774	4.161E-08	1.673	0.058
67	CP12^phage1	100	8	0	2	0.2615	0.2863	4.2945E-08	1.726	0.060
68	CP12^synth1	100	8	0	2	0.2828	0.3653	5.4795E-08	2.203	0.076
69	empty vector	100	0	2.5	5	0.1026	0.0158	2.37E-09	0.095	0.003
70	CP12^6803	100	0	2.5	5	0.2378	0.0091	1.365E-09	0.055	0.002
71	CP12^phage1	100	0	2.5	5	0.2726	0.0132	1.98E-09	0.080	0.003
72	CP12^synth1	100	0	2.5	5	0.2693	0.0092	1.38E-09	0.055	0.002
73	empty vector	100	8	5	5	0.2609	0.2021	3.0315E-08	1.219	0.042
74	CP12^6803	100	8	5	5	0.2759	0.2384	3.576E-08	1.438	0.050
75	CP12^phage1	100	8	5	5	0.268	0.2039	3.0585E-08	1.230	0.043
76	CP12^synth1	100	8	5	5	0.2683	0.2147	3.2205E-08	1.295	0.045
77	empty vector	100	16	2.5	5	0.2695	0.1433	2.1495E-08	0.864	0.030
78	CP12^6803	100	16	2.5	5	0.2624	0.1815	2.7225E-08	1.095	0.038
79	CP12^phage1	100	16	2.5	5	0.2703	0.1587	2.3805E-08	0.957	0.033
80	CP12^synth1	100	16	2.5	5	0.2821	0.1563	2.3445E-08	0.943	0.033
81	empty vector	100	0	10	10	0.1139	0.1071	1.6065E-08	0.646	0.022
82	CP12^6803	100	0	10	10	n.a.	0.155	2.325E-08	0.935	0.032
83	CP12^phage1	100	0	10	10	n.a.	0.1949	2.9235E-08	1.175	0.041
84	CP12^synth1	100	0	10	10	n.a.	0.1806	2.709E-08	1.089	0.038
85	empty vector	100	8	5	10	n.a.	0.243	3.645E-08	1.465	0.051
86	CP12^6803	100	8	5	10	n.a.	0.3069	4.6035E-08	1.851	0.064
87	CP12^phage1	100	8	5	10	n.a.	0.2567	3.8505E-08	1.548	0.054
88	CP12^synth1	100	8	5	10	n.a.	0.2786	4.179E-08	1.680	0.058
89	empty vector	100	16	0	10	n.a.	0.0877	1.3155E-08	0.529	0.018
90	CP12^6803	100	16	0	10	n.a.	0.1419	2.1285E-08	0.856	0.030
91	CP12^phage1	100	16	0	10	n.a.	0.0838	1.257E-08	0.505	0.018
92	CP12^synth1	100	16	0	10	n.a.	0.1431	2.1465E-08	0.863	0.030
93	empty vector	200	0	2.5	2	n.a.	0.0184	2.76E-09	0.111	0.004
94	CP12^6803	200	0	2.5	2	n.a.	0.0054	8.1E-10	0.033	0.001
95	CP12^phage1	200	0	2.5	2	n.a.	0.0272	4.08E-09	0.164	0.006
96	CP12^synth1	200	0	2.5	2	n.a.	0.0354	5.31E-09	0.213	0.007
97	empty vector	200	10	5	2	n.a.	0.2351	3.5265E-08	1.418	0.049
98	CP12^6803	200	10	5	2	n.a.	0.3237	4.8555E-08	1.952	0.068
99	CP12^phage1	200	10	5	2	n.a.	0.3254	4.881E-08	1.962	0.068
100	CP12^synth1	200	10	5	2	n.a.	0.3013	4.5195E-08	1.817	0.063
101	empty vector	200	0	2.5	5	n.a.	0.0199	2.985E-09	0.120	0.004
102	CP12^6803	200	0	2.5	5	n.a.	0.0148	2.22E-09	0.089	0.003
103	CP12^phage1	200	0	2.5	5	n.a.	0.0204	3.06E-09	0.123	0.004
104	CP12^synth1	200	0	2.5	5	n.a.	0.0138	2.07E-09	0.083	0.003
105	empty vector	200	16	10	5	n.a.	0.1875	2.8125E-08	1.131	0.039
106	CP12^6803	200	16	10	5	n.a.	0.092	1.38E-08	0.555	0.019
107	CP12^phage1	200	16	10	5	n.a.	0.1622	2.433E-08	0.978	0.034
108	CP12^synth1	200	16	10	5	n.a.	0.2078	3.117E-08	1.253	0.044
109	empty vector	200	0	0	5	n.a.	0.0128	1.92E-09	0.077	0.003
110	CP12^6803	200	0	0	5	n.a.	0.0089	1.335E-09	0.054	0.002
111	CP12^phage1	200	0	0	5	n.a.	0.0182	2.73E-09	0.110	0.004
112	CP12^synth1	200	0	0	5	n.a.	0.0073	1.095E-09	0.044	0.002
113	empty vector	200	0	5	10	n.a.	0.0197	2.955E-09	0.119	0.004
114	CP12^6803	200	0	5	10	n.a.	0.0156	2.34E-09	0.094	0.003
115	CP12^phage1	200	0	5	10	n.a.	0.0335	5.025E-09	0.202	0.007
116	CP12^synth1	200	0	5	10	n.a.	0.0141	2.115E-09	0.085	0.003
117	empty vector	200	10	5	10	n.a.	0.2273	3.4095E-08	1.371	0.048
118	CP12^6803	200	10	5	10	n.a.	0.2899	4.3485E-08	1.748	0.061
119	CP12^phage1	200	10	5	10	n.a.	0.2507	3.7605E-08	1.512	0.052
120	CP12^synth1	200	10	5	10	n.a.	0.258	3.87E-08	1.556	0.054
121	empty vector	200	20	10	10	n.a.	0.0955	1.4325E-08	0.576	0.020
122	CP12^6803	200	20	10	10	n.a.	0.0922	1.383E-08	0.556	0.019
123	CP12^phage1	200	20	10	10	n.a.	0.0923	1.3845E-08	0.557	0.019
124	CP12^synth1	200	20	10	10	n.a.	0.0862	1.293E-08	0.520	0.018
